# High cell-type specificity of eQTLs revealed by single-nucleus analyses of brain and blood

**DOI:** 10.1101/2025.11.26.689911

**Authors:** Martijn Vochteloo, Anoek Kooijmans, Joost Bakker, Roy Oelen, Jelmer Niewold, Dan Kaptijn, Marc Jan Bonder, Monique van der Wijst, Yunfeng Huang, Julien Bryois, Ellen A. Tsai, Lude Franke, Harm-Jan Westra

## Abstract

Identifying causal mechanisms from genome-wide association studies (GWAS) requires an understanding of how disease-associated genetic variants influence gene expression in specific cell types. Here, we present scMetaBrain, a large-scale single-nucleus RNA-sequencing (snRNA-seq) resource derived using 1,260 samples from 785 individuals spanning 10 brain datasets. By analyzing 3.9 million transcriptomes, we identified 19,371 unique expression quantitative trait locus (eQTL) genes (eGenes) at a major cell type level, with the largest number of eQTLs observed in excitatory neurons. Notably, 31% of the eQTLs detected were highly cell-type-specific, with most restricted to excitatory neurons (69%). We compared the eQTLs with bulk RNA-seq datasets across different tissues and with a newly generated single nucleus dataset of 123 donors from peripheral blood mononuclear cells. We observed that differences in eQTL effect sizes between brain cell types are often as large as comparing eQTLs between brain tissue and non-brain tissue from bulk RNA-seq studies. Furthermore, we observe that eQTL effect size agreement was highest for cell types with similar function, even when comparing brain to blood cells. This suggests that that bulk analyses substantially overestimate eQTL agreement, likely due to tissue-level averaging of cellular regulatory effects. Through colocalization, we prioritized 662 genes for 11 brain-related traits and prioritized a single cell type in 68% of genes. Our findings demonstrate that eQTL effects are far more cell-type-specific than previously recognized, underscoring the need to expand single-cell eQTL studies across diverse tissues and cell types to fully capture the regulatory architecture of genetic variants.
