## Supplementary Table 1 for "High cell-type specificity of eQTLs revealed by single-nucleus analyses of brain and blood"

### Sheet: DatasetOverview
Dataset	scMetaBrain dataset name	Brain bank	Consortium	N samples (pre-QC)	N individuals (pre-QC)	Brain region	Citation	Reference accesssion	Expression accession	Genotype accession
Roche AD	RocheAD	NBB	Roche	80	40	1x temporal cortex / 1x deep white matter	Bryois et al. Nat Neurosci 2022	https://doi.org/10.1038/s41593-022-01128-z	https://ega-archive.org/datasets/EGAD00001009166	https://ega-archive.org/datasets/EGAD00001009169
Roche MS	RocheMS	NBB, UKTB, EBB	Roche	166	83	1x cortical grey matter / 1x cortical white matter	Bryois et al. Nat Neurosci 2022	https://doi.org/10.1038/s41593-022-01128-z	https://ega-archive.org/datasets/EGAD00001009169	https://ega-archive.org/datasets/EGAD00001009169
Roche Columbia AD	RocheColumbia	ROS, MAP	AMP-AD	24	24	DLPC white matter	Bryois et al. Nat Neurosci 2022	https://doi.org/10.1038/s41593-022-01128-z	https://ega-archive.org/datasets/EGAD00001009168	https://www.synapse.org/Synapse:syn26243166
scRNAseq - DLPFC (#1)	Cain	ROS, MAP	AMP-AD	24	24	DLPC grey matter	Cain et al. Nat Neurosci 2023	https://doi.org/10.1038/s41593-023-01356-x	https://www.synapse.org/Synapse:syn16780177	https://www.synapse.org/Synapse:syn26243166
snRNAseqPFC_BA10	Mathys	ROS	AMP-AD	48	48	prefrontal cortex (Brodmann area 10)	Mathys et al. Nature 2019	https://doi.org/10.1038/s41586-019-1195-2	https://www.synapse.org/Synapse:syn18485175	https://www.synapse.org/Synapse:syn26243166
snRNAswqAD_TREM2	Zhou	RADC, ADRC, BRI	AMP-AD	32	32	prefrontal cortex	Zhou et al. Nat Med 2020	https://doi.org/10.1038/s41591-019-0695-9	https://www.synapse.org/Synapse:syn21670836	https://www.synapse.org/Synapse:syn26243166
snRNAseq - DLPFC (#2)	Fujita	ROS, MAP	AMP-AD	465	465	DLPFC grey matter	Fujita et al. Nat Genet 2022	https://doi.org/10.1038/s41588-024-01685-y	https://www.synapse.org/Synapse:syn31512863	https://www.synapse.org/Synapse:syn26243166
MIT_ROSMAP_Multiomics	Sun	ROS, MAP	AMP-AD	427	396	prefrontal cortex	Sun et al. Nat Neurosci 2023	https://doi.org/10.1038/s41593-023-01334-3	https://www.synapse.org/Synapse:syn52362196	https://www.synapse.org/Synapse:syn26243166
ROSMAP_MammillaryBody	Huang	ROS, MAP	AMP-AD	32	26	Mammilary Body	Huang et al. Sci Transl 2023	https://doi.org/10.1126/scitranslmed.abq1019	https://www.synapse.org/Synapse:syn50670858	https://www.synapse.org/Synapse:syn26243166
SZBDMulti-seq	Ruzicka	NBB, HBTRC, MSSM	PsychENCODE	72	72	prefrontal cortex Brodmann area 10	Ruzicka et al. medRxiv 2020	https://doi.org/10.1101/2020.11.06.20225342	https://www.synapse.org/Synapse:syn22755055	https://www.synapse.org/Synapse:syn26383429
				1370	1210
Number of individuals before QC
Dataset	Individuals	EUR	AFR	EAS	SAS	AMR
RocheAD	40	38	0	0	0	2
RocheMS	83	82	0	0	0	1
RocheColumbia	24	24	0	0	0	0
Cain	24	24	0	0	0	0
Mathys	48	47	0	1	0	0
Zhou	32	32	0	0	0	0
Fujita	465	461	4	0	0	0
Sun	396	385	0	1	0	0
Huang	26	26	0	0	0	0
Ruzicka	72	71	0	0	0	1
Total	1210
Number of individuals Post QC
Dataset	Individuals	EUR	AFR	EAS	SAS	AMR
RocheAD	37	36	0	0	0	1
RocheMS	73	73	0	0	0	0
RocheColumbia	24	24	0	0	0	0
Cain	24	0	0	0	0	0
Mathys	39	38	0	1	0	0
Zhou	32	32	0	0	0	0
Fujita	438	438	0	0	0	0
Sun	381	380	0	1	0	0
Huang	26	26	0	0	0	0
Ruzicka	71	71	0	0	0	0
Total	1145
Number of overlapping individuals (Post QC)
Dataset	Mathys	Zhou	Cain	RocheColumbia	RocheAD	RocheMS	Fujita	Huang	Sun	Ruzicka
Mathys	39	4	1	1	0	0	16	0	38	0
Zhou	4	32	0	0	0	0	12	1	13	0
Cain	1	0	24	24	0	0	1	1	15	0
RocheColumbia	1	0	24	24	0	0	1	1	15	0
RocheAD	0	0	0	0	37	0	0	0	0	0
RocheMS	0	0	0	0	0	73	0	0	0	0
Fujita	16	12	1	1	0	0	438	8	240	0
Huang	0	1	1	1	0	0	8	26	25	0
Sun	38	13	15	15	0	0	240	25	381	0
Ruzicka	0	0	0	0	0	0	0	0	0	71
Number of snRNA-seq samples linked to genotype sample:		1260
Number of unique individuals post QC:		785
