## Supplementary Table 2 for "High cell-type specificity of eQTLs revealed by single-nucleus analyses of brain and blood"

### Sheet: Overview
Cell type	Number of aligned genes	Number of variable genes	Number of observed genes	Number of expressed genes	Number of tested genes	Number of tested variant/gene pairs	Number of tested variants	Number of genes where top eQTL variant is SNP	Sample size before PCA	Number of PCA outliers	Sample size used for eQTL analysis	Number of cells	Number of genes with p-value<0.05	Number of genes with beta-distribution adjusted p-value < 0.05	Number of genes with q-value < 0.05
PER	36581	32372	24483	23338	22495	117342383	7029513	13800	666	17	649	16349	22456	1373	136
END	36581	32563	25968	22253	21437	111445742	6962499	13109	667	11	656	29230	21408	1805	367
MIC	36581	34254	30081	22928	22101	116469498	7085647	13668	746	14	732	158950	22065	3583	2009
OPC	36581	33980	30369	20922	20138	105695508	7038395	12598	757	14	743	138467	20115	4745	3539
AST	36581	34890	32492	22534	21713	114234865	7053522	13789	765	9	756	410209	21685	6633	5631
OLI	36581	35040	32783	23032	22192	116603428	7119940	14085	767	10	757	1043237	22163	7318	6692
IN	36581	35326	33290	25718	24795	130872845	7147929	15753	753	14	739	469913	24759	8533	8044
EX	36581	35848	34578	27766	26782	141540047	7172910	17726	763	16	747	1609788	26750	14321	15994
Totals					29030	154973105	7242888		767		757	3876143			19371
Total unique variants		7242888
total unique snps		5804483	0.801404
Total unique indels		1438405	0.198596
Correlation between number of eQTLs and number of cells		0.928919
Number of tested genes and variants per chromosome
celltype	chromosome	variants	snps	indels	genes	pairs		celltype	chromosome	variants	snps	indels	genes	pairs		celltype	chromosome	variants	snps	indels	genes	pairs		celltype	chromosome	variants	snps	indels	genes	pairs
PER	1	544950	432330	112620	2219	10289636		END	1	541617	429684	111933	2112	9758370		MIC	1	552111	438045	114066	2181	10179755		OPC	1	544328	431697	112631	1992	9306876
PER	2	580874	466271	114603	1603	7760059		END	2	571655	458775	112880	1513	7300533		MIC	2	587386	471266	116120	1591	7761485		OPC	2	583358	468200	115158	1465	7217348
PER	3	500391	403314	97077	1355	6652610		END	3	493898	398010	95888	1279	6242263		MIC	3	499904	402845	97059	1302	6456305		OPC	3	500033	402923	97110	1239	6152904
PER	4	508196	411890	96306	946	5165977		END	4	497839	403395	94444	902	4907571		MIC	4	506133	410087	96046	913	5030949		OPC	4	509061	412424	96637	841	4612962
PER	5	454134	365735	88399	1178	5811409		END	5	454124	365695	88429	1100	5421105		MIC	5	460555	370863	89692	1084	5439956		OPC	5	453888	365521	88367	1052	5220480
PER	6	470294	378693	91601	1179	8367937		END	6	468656	377309	91347	1163	8249186		MIC	6	472948	380679	92269	1192	8536419		OPC	6	471998	379861	92137	1046	7369524
PER	7	418507	335012	83495	1083	5676250		END	7	414166	331498	82668	1021	5300203		MIC	7	418351	334887	83464	1069	5662201		OPC	7	423846	339293	84553	989	5231433
PER	8	374285	305387	68898	923	4723173		END	8	380164	310688	69476	874	4456419		MIC	8	380972	310719	70253	888	4614685		OPC	8	387402	316459	70943	838	4355925
PER	9	300954	243138	57816	866	4393098		END	9	296968	239790	57178	813	4116898		MIC	9	303736	245343	58393	840	4283572		OPC	9	295897	238657	57240	774	3943927
PER	10	361599	289879	71720	891	4668766		END	10	355771	285283	70488	865	4523499		MIC	10	365181	292714	72467	886	4721298		OPC	10	360347	288888	71459	805	4246805
PER	11	344713	278472	66241	1243	6248270		END	11	340171	274743	65428	1192	5949656		MIC	11	346941	280198	66743	1227	6195274		OPC	11	348482	281530	66952	1101	5559091
PER	12	349765	276752	73013	1260	6591603		END	12	347822	275142	72680	1197	6210153		MIC	12	352495	278771	73724	1248	6584485		OPC	12	351379	277938	73441	1110	5835255
PER	13	255704	204532	51172	461	2488042		END	13	245043	195872	49171	432	2316630		MIC	13	262674	210126	52548	451	2451928		OPC	13	245355	196063	49292	424	2292916
PER	14	231509	184284	47225	778	4142679		END	14	227678	181155	46523	753	3994871		MIC	14	231634	184399	47235	784	4210571		OPC	14	230883	183707	47176	713	3850441
PER	15	201351	160885	40466	835	4026213		END	15	200528	160205	40323	766	3663765		MIC	15	203345	162488	40857	772	3747287		OPC	15	203079	162250	40829	708	3435344
PER	16	213064	171980	41084	1094	5463583		END	16	211348	170369	40979	1017	4994601		MIC	16	214224	172709	41515	1079	5361691		OPC	16	207925	167520	40405	980	4893869
PER	17	194720	150579	44141	1315	6353409		END	17	194033	150013	44020	1277	6145843		MIC	17	195798	151308	44490	1328	6510656		OPC	17	195764	151303	44461	1158	5620627
PER	18	200033	160891	39142	422	2250832		END	18	198969	159996	38973	384	2057819		MIC	18	201711	162244	39467	418	2265154		OPC	18	201007	161677	39330	388	2103958
PER	19	173721	132747	40974	1463	9026784		END	19	173047	132202	40845	1441	8846487		MIC	19	175002	133706	41296	1479	9227443		OPC	19	175004	133690	41314	1304	8069677
PER	20	159008	127321	31687	581	2967281		END	20	158561	126946	31615	565	2887762		MIC	20	160293	128326	31967	565	2904725		OPC	20	160125	128150	31975	508	2604008
PER	21	95804	77284	18520	269	1527005		END	21	95143	76714	18429	255	1438760		MIC	21	97676	78776	18900	268	1520847		OPC	21	92811	74877	17934	236	1341436
PER	22	95937	75963	19974	531	2747767		END	22	95298	75434	19864	516	2663348		MIC	22	96577	76458	20119	536	2802812		OPC	22	96423	76308	20115	467	2430702
	Total	7029513	5633339	1396174	22495	117342383			Total	6962499	5578918	1383581	21437	111445742			Total	7085647	5676957	1408690	22101	116469498			Total	7038395	5638936	1399459	20138	105695508
			0.801384	0.198616							0.801281	0.198719							0.801191	0.198809							0.801168	0.198832
celltype	chromosome	variants	snps	indels	genes	pairs		celltype	chromosome	variants	snps	indels	genes	pairs		celltype	chromosome	variants	snps	indels	genes	pairs		celltype	chromosome	variants	snps	indels	genes	pairs
AST	1	547094	433970	113124	2132	9963735		OLI	1	549841	436204	113637	2206	10321265		IN	1	553014	438722	114292	2418	11370225		EX	1	554177	439704	114473	2611	12279246
AST	2	585149	469561	115588	1552	7592874		OLI	2	584433	468764	115669	1571	7668339		IN	2	588187	471951	116236	1773	8721170		EX	2	593565	476323	117242	1926	9484192
AST	3	500674	403389	97285	1327	6599522		OLI	3	502766	405171	97595	1331	6595485		IN	3	504585	406586	97999	1466	7287142		EX	3	507423	408912	98511	1565	7805913
AST	4	500344	405438	94906	915	5023484		OLI	4	516631	418617	98014	924	5110847		IN	4	521516	422678	98838	1059	5846919		EX	4	523238	424159	99079	1151	6345786
AST	5	456003	367132	88871	1119	5559731		OLI	5	460368	370729	89639	1153	5758818		IN	5	461208	371418	89790	1300	6501592		EX	5	461069	371262	89807	1399	7047852
AST	6	476710	383652	93058	1143	8196868		OLI	6	477041	383946	93095	1153	8093466		IN	6	478844	385442	93402	1292	9115675		EX	6	480552	386790	93762	1391	9759433
AST	7	422484	338145	84339	1038	5503535		OLI	7	424431	339772	84659	1071	5658634		IN	7	425407	340591	84816	1192	6368162		EX	7	425300	340502	84798	1270	6781918
AST	8	381393	311013	70380	878	4577676		OLI	8	385002	314255	70747	903	4669898		IN	8	388451	317302	71149	1065	5558651		EX	8	388725	317547	71178	1151	6002174
AST	9	300830	242873	57957	853	4342726		OLI	9	303101	244736	58365	867	4441296		IN	9	307694	248559	59135	934	4801033		EX	9	307660	248520	59140	1007	5182807
AST	10	364313	292089	72224	870	4602386		OLI	10	366785	293959	72826	867	4583608		IN	10	367163	294285	72878	987	5243070		EX	10	367643	294684	72959	1094	5826332
AST	11	349784	282580	67204	1220	6161784		OLI	11	351054	283744	67310	1216	6108967		IN	11	350825	283448	67377	1381	7021005		EX	11	358624	290315	68309	1503	7680492
AST	12	353180	279363	73817	1206	6324319		OLI	12	353100	279286	73814	1233	6509586		IN	12	353793	279898	73895	1418	7531400		EX	12	353966	280035	73931	1520	8096118
AST	13	238904	190869	48035	454	2474263		OLI	13	262789	210228	52561	462	2510501		IN	13	261946	209528	52418	537	2931583		EX	13	264908	211913	52995	590	3212464
AST	14	231652	184368	47284	762	4099417		OLI	14	234013	186257	47756	773	4164396		IN	14	233461	185728	47733	843	4523811		EX	14	233927	186166	47761	927	4973880
AST	15	203448	162538	40910	797	3886580		OLI	15	203673	162709	40964	804	3923335		IN	15	203270	162397	40873	927	4552048		EX	15	203361	162471	40890	986	4839095
AST	16	214370	172782	41588	1028	5137985		OLI	16	214466	172873	41593	1097	5502462		IN	16	217581	175518	42063	1192	6049546		EX	16	217981	175830	42151	1258	6414335
AST	17	196249	151672	44577	1276	6227745		OLI	17	196185	151615	44570	1282	6286563		IN	17	196095	151548	44547	1407	6903902		EX	17	196120	151570	44550	1537	7526532
AST	18	204446	164443	40003	396	2133448		OLI	18	203835	163948	39887	430	2298682		IN	18	204482	164461	40021	504	2702418		EX	18	204297	164331	39966	560	3015869
AST	19	175050	133732	41318	1433	8887384		OLI	19	174982	133661	41321	1498	9290961		IN	19	174932	133635	41297	1577	9765905		EX	19	175109	133759	41350	1677	10426774
AST	20	160623	128568	32055	549	2827599		OLI	20	160587	128534	32053	557	2840466		IN	20	160629	128549	32080	652	3373032		EX	20	160571	128502	32069	707	3679171
AST	21	94262	76041	18221	249	1414879		OLI	21	98250	79204	19046	270	1535582		IN	21	98243	79186	19057	288	1642428		EX	21	98132	79104	19028	319	1841144
AST	22	96560	76428	20132	516	2696925		OLI	22	96607	76459	20148	524	2730271		IN	22	96603	76451	20152	583	3062128		EX	22	96562	76409	20153	633	3318520
	Total	7053522	5650646	1402876	21713	114234865			Total	7119940	5704671	1415269	22192	116603428			Total	7147929	5727881	1420048	24795	130872845			Total	7172910	5748808	1424102	26782	141540047
			0.80111	0.19889							0.801225	0.198775							0.801334	0.198666							0.801461	0.198539

### Sheet: END
Dataset	Number of samples	Total number of cells	Number of cells for this cell type	Number of singlets	Number of cells passing QC	Number of cells passing QC and singlet	Number of PCA outlier samples	Number of cells removed after removal of PCA outlier samples	Number of eQTL samples	Number of cells used for eQTL analysis
Fujita	378	1709758	10699	10699	9205	9205	5	81	373	9124
Sun	89	606857	1990	1682	1557	1353	2	23	87	1330
RocheMS	64	1516439	19735	13113	13942	9130	0	0	64	9130
Ruzicka	45	461880	857	857	757	757	3	33	42	724
RocheAD	36	674829	10372	7835	8372	6388	0	0	36	6388
Cain	22	258820	3406	2820	2784	2208	1	198	21	2010
Zhou	19	129273	488	354	397	305	0	0	19	305
Huang	12	58595	230	213	194	178	0	0	12	178
RocheColumbia	1	13031	114	100	49	35	0	0	1	35
Mathys	1	1230	6	6	6	6	0	0	1	6
total	667	5430712	47897	37679	37263	29565	11	335	656	29230

### Sheet: OPC
Dataset	Number of samples	Total number of cells	Number of cells for this cell type	Number of singlets	Number of cells passing QC	Number of cells passing QC and singlet	Number of PCA outlier samples	Number of cells removed after removal of PCA outlier samples	Number of eQTL samples	Number of cells used for eQTL analysis
Fujita	277	1287818	36470	36470	35258	35258	2	304	275	34954
Sun	234	1560058	55018	46733	50735	42942	0	0	234	42942
Ruzicka	67	919428	22886	22886	22541	22541	2	949	65	21592
RocheMS	65	1416493	26112	16675	22369	13964	3	724	62	13240
RocheAD	37	687973	18620	13971	17391	13072	1	115	36	12957
Huang	23	119694	8379	7763	7629	7042	2	837	21	6205
Cain	20	236198	6665	5836	6099	5295	2	604	18	4691
Zhou	17	107745	2087	1280	2047	1258	0	0	17	1258
Mathys	16	21517	617	599	600	585	2	51	14	534
RocheColumbia	1	13031	298	188	195	94	0	0	1	94
total	757	6369955	177152	152401	164864	142051	14	3584	743	138467

### Sheet: IN
Dataset	Number of samples	Total number of cells	Number of cells for this cell type	Number of singlets	Number of cells passing QC	Number of cells passing QC and singlet	Number of PCA outlier samples	Number of cells removed after removal of PCA outlier samples	Number of eQTL samples	Number of cells used for eQTL analysis
Fujita	320	1546903	168567	168567	162465	162465	2	1202	318	161263
Sun	212	1461844	221061	193312	143650	121543	2	39	210	121504
Ruzicka	67	924593	138230	138230	125268	125268	0	0	67	125268
RocheMS	59	1504843	98472	63301	38662	16643	4	33	55	16610
RocheAD	36	686867	42761	30739	28082	19200	2	1771	34	17429
Zhou	18	125591	7268	6142	4047	3409	0	0	18	3409
Cain	17	203281	22533	18709	18905	15130	2	1769	15	13361
Huang	14	72803	11905	10991	11277	10400	0	0	14	10400
Mathys	9	12448	1636	1596	700	681	1	12	8	669
RocheColumbia	1	13031	132	40	96	7	1	7	0	0
total	753	6552204	712565	631627	533152	474746	14	4833	739	469913

### Sheet: PER
Dataset	Number of samples	Total number of cells	Number of cells for this cell type	Number of singlets	Number of cells passing QC	Number of cells passing QC and singlet	Number of PCA outlier samples	Number of cells removed after removal of PCA outlier samples	Number of eQTL samples	Number of cells used for eQTL analysis
Fujita	264	1165530	5369	5369	3877	3877	0	0	264	3877
Sun	182	1188117	21000	14912	16544	11776	7	8087	175	3689
RocheMS	63	1450233	21343	17400	5305	3646	1	33	62	3613
Ruzicka	56	596779	1744	1744	1449	1449	0	0	56	1449
RocheAD	36	686867	6186	5107	2813	2151	4	206	32	1945
Zhou	20	137332	1502	1232	577	469	0	0	20	469
Huang	20	103951	1332	1244	844	774	2	51	18	723
Cain	20	238291	3087	2695	1053	711	3	210	17	501
Mathys	3	4581	32	32	30	30	0	0	3	30
RocheColumbia	2	20194	277	249	74	53	0	0	2	53
total	666	5591875	61872	49984	32566	24936	17	8587	649	16349

### Sheet: EX
Dataset	Number of samples	Total number of cells	Number of cells for this cell type	Number of singlets	Number of cells passing QC	Number of cells passing QC and singlet	Number of PCA outlier samples	Number of cells removed after removal of PCA outlier samples	Number of eQTL samples	Number of cells used for eQTL analysis
Fujita	325	1589625	851043	851043	496391	496391	2	1925	323	494466
Sun	220	1572516	756470	658784	475282	395559	0	0	220	395559
RocheMS	68	1628308	977054	800326	149737	67873	10	2029	58	65844
Ruzicka	67	924593	584863	584863	520969	520969	0	0	67	520969
RochaAD	37	716741	322637	283591	99891	75766	2	6253	35	69513
Cain	19	226571	102504	82695	72389	53347	1	2788	18	50559
Zhou	17	117617	72018	66521	12515	10328	0	0	17	10328
Mathys	7	12048	6477	6213	1919	1804	0	0	7	1804
Huang	2	9767	2277	2211	790	746	0	0	2	746
RocheColumbia	1	13031	3916	3557	336	64	1	64	0	0
total	763	6810817	3679259	3339804	1830219	1622847	16	13059	747	1609788

### Sheet: MIC
Dataset	Number of samples	Total number of cells	Number of cells for this cell type	Number of singlets	Number of cells passing QC	Number of cells passing QC and singlet	Number of PCA outlier samples	Number of cells removed after removal of PCA outlier samples	Number of eQTL samples	Number of cells used for eQTL analysis
Fujita	289	1375552	43733	43733	38459	38459	0	0	289	38459
Sun	213	1336759	48517	44960	38373	35517	3	64	210	35453
RocheMS	71	1616029	75423	65489	45579	38942	3	1312	68	37630
Ruzicka	64	864113	14449	14449	12932	12932	5	309	59	12623
RochaAD	36	686867	33407	29915	24347	22017	0	0	36	22017
Zhou	23	154149	4966	4325	3649	3173	0	0	23	3173
Huang	22	113048	12191	11237	8639	7778	0	0	22	7778
Mathys	15	19319	493	488	393	389	1	21	14	368
Cain	12	145238	5878	5293	2305	1756	2	318	10	1438
RocheColumbia	1	13031	744	653	78	11	0	0	1	11
total	746	6324105	239801	220542	174754	160974	14	2024	732	158950

### Sheet: AST
Dataset	Number of samples	Total number of cells	Number of cells for this cell type	Number of singlets	Number of cells passing QC	Number of cells passing QC and singlet	Number of PCA outlier samples	Number of cells removed after removal of PCA outlier samples	Number of eQTL samples	Number of cells used for eQTL analysis
Fujita	390	1878099	263944	263944	215173	215173	3	2039	387	213134
Sun	133	958234	58035	53237	45751	41810	2	589	131	41221
RocheMS	69	1659073	109897	89188	65443	51363	0	0	69	51363
Ruzicka	67	910520	46378	46378	45585	45585	2	2086	65	43499
RocheAD	36	686867	47164	40535	29408	25226	0	0	36	25226
Cain	22	258820	34835	30896	29421	25688	2	2592	20	23096
Zhou	19	131119	14989	12148	6734	5508	0	0	19	5508
Mathys	14	17198	614	600	503	494	0	0	14	494
Huang	14	75046	7608	7169	6601	6186	0	0	14	6186
RocheColumbia	1	13031	1069	695	845	482	0	0	1	482
total	765	6588007	584533	544790	445464	417515	9	7306	756	410209

### Sheet: OLI
Dataset	Number of samples	Total number of cells	Number of cells for this cell type	Number of singlets	Number of cells passing QC	Number of cells passing QC and singlet	Number of PCA outlier samples	Number of cells removed after removal of PCA outlier samples	Number of eQTL samples	Number of cells used for eQTL analysis
Sun	265	1687952	481806	438747	387828	350220	2	587	263	349633
Fujita	254	1208130	199183	199183	167941	167941	5	2109	249	165832
RocheMS	72	1730303	313516	269085	220261	187482	0	0	72	187482
Ruzicka	67	924593	114881	114881	103633	103633	3	1935	64	101698
RocheAD	36	686867	229478	192993	190044	159552	0	0	36	159552
Zhou	22	147012	30335	26624	23426	20478	0	0	22	20478
Huang	20	102555	38550	34876	30837	27339	0	0	20	27339
Mathys	12	16460	4239	4151	3151	3092	0	0	12	3092
RocheColumbia	10	93817	62589	52840	27071	17929	0	0	10	17929
Cain	9	100802	24145	21049	13069	10202	0	0	9	10202
total	767	6698491	1498722	1354429	1167261	1047868	10	4631	757	1043237
